# A trehalase-derived MAMP triggers LecRK-V-mediated immune responses in Arabidopsis

**DOI:** 10.1101/2025.02.02.636166

**Authors:** Erika Iino, Yasuhiro Kadota, Noriko Maki, Erika Ono, Kazuki Sato, Nobuaki Ishihama, Bruno Pok Man Ngou, Marc W Schmid, Takamasa Suzuki, Taketo Uehara, Ken Shirasu

**Affiliations:** RIKEN Center for Sustainable Resource Science (CSRS), Suehiro-cho 1-7-22 Tsurumi-ku, Yokohama, Kanagawa, 230-0045, Japan; Graduate school of Science, The University of Tokyo, 7-3-1, Hongo, Bunkyo-ku, Tokyo, 113-8654, Japan; MWSchmid GmbH, Glarus, Switzerland; College of Bioscience and Biotechnology, Chubu University, Kasugai, 487-0027, Japan; Institute for Plant Protection, National Agriculture and Food Research Organization, Tsukuba, Japan

## Abstract

Plant-parasitic nematodes (PPNs) cause major agricultural losses worldwide, yet the molecular basis of plant immunity against these pathogens remains poorly understood. To investigate how plants recognize PPNs, we aimed to identify microbe-associated molecular patterns (MAMPs) from nematodes and the corresponding plant immune components. Due to the limited availability of material from obligate PPNs, we used *Caenorhabditis elegans*, a free-living nematode, as a MAMP source. *C. elegans* extracts activated MAMP-triggered immune responses in *Arabidopsis* Col-0. Through chromatography-based purification, we identified a secreted trehalase and pinpointed a conserved peptide region essential for its MAMP activity. A corresponding peptide from root-knot nematode trehalase enabled the identification of lectin receptor kinases LecRK-V.5 and LecRK-V.6 as key components in immune induction. Notably, this peptide region is conserved across insect and fungal pathogens, with LecRK-Vs required for immune responses to these peptides, highlighting the role of LecRK-V-mediated mechanism for broad-spectrum pathogen detection via trehalase-derived peptides.

**Teaser:** Trehalase-derived peptides trigger LecRK-V-mediated immune responses in plants, enabling broad detection of nematodes, insects, and fungi.
