## Supplemental Tables for "A trehalase-derived MAMP triggers LecRK-V-mediated immune responses in Arabidopsis": Table S6.xlsx

### Sheet: CeTRE3
List of identified peptide of CeTRE3 by LC-MS/MS analyses
Confidence	Sequence	Annotated Sequence	Qvality PEP	Qvality q-value	SVM_Score	# Protein Groups	# Proteins	# PSMs	Master Protein Accessions	Positions in Proteins	# Missed Cleavages	Theo. MH+ [Da]	Sequence Length	# Razor Quan Results	Abundances (Scaled): F8: Sample, n/a	Abundances (Normalized): F8: Sample, n/a	Abundance: F8: Sample, n/a	Abundances Count: F8: Sample, n/a	Found in Sample: [S8] F8: Sample, n/a	Found in Sample Group: [S8] F8: Sample, n/a	Confidence (by Search Engine): Sequest HT	Charge (by Search Engine): Sequest HT	DeltaScore (by Search Engine): Sequest HT	DeltaCn (by Search Engine): Sequest HT	Rank (by Search Engine): Sequest HT	Search Engine Rank (by Search Engine): Sequest HT	Concatenated Rank (by Search Engine): Sequest HT	m/z [Da] (by Search Engine): Sequest HT	DeltaM [ppm] (by Search Engine): Sequest HT	Deltam/z [Da] (by Search Engine): Sequest HT	RT [min] (by Search Engine): Sequest HT	Percolator q-Value (by Search Engine): Sequest HT	Percolator PEP (by Search Engine): Sequest HT	Percolator SVMScore (by Search Engine): Sequest HT	XCorr (by Search Engine): Sequest HT	Top Apex RT [min]
High	AFVAELLPTLLK	[K].AFVAELLPTLLK.[E]	6.8702e-05	0	1.886	1	2	1	F5GUD3	G5EG27 [230-241]; F5GUD3 [250-261]	0	1314.8	12	0	100	2.83162e+06	2.83162e+06	1	High	High	High	2	0.5821	0	1	1	1	657.905	0.07	5e-05	34.7685	0	6.365e-06	1.886	2.8	34.76
High	AFVAELLPTLLK	[K].AFVAELLPTLLK.[E]	0.0137185	0	0.805	1	2	1	F5GUD3	G5EG27 [230-241]; F5GUD3 [250-261]	0	1314.8	12	0	100	773726	773726	1	High	High	High	2	0.6351	0	1	1	1	657.904	-1.69	-0.00111	34.7189	0	0.002155	0.805	2.22	34.7
High	KIDPAIEQHTSR	[R].KIDPAIEQHTSR.[Y]	0.00137504	0	1.282	1	1	1	F5GUD3	F5GUD3 [149-160]	1	1394.74	12	0	100	388893	388893	1	High	High	High	3	0.7237	0	1	1	1	465.584	-0.67	-0.00031	9.3148	0	0.0001026	1.282	2.57	9.31
High	SANPEMQDK	[K].SANPEMQDK.[G]	0.00496626	0.000544116	0.829	1	2	1	F5GUD3	G5EG27 [471-479]; F5GUD3 [491-499]	0	1019.45	9	0	100	1.51864e+06	1.51864e+06	1	High	High	High	2	0.3562	0	1	1	1	510.227	1.45	0.00074	7.23	0.0001132	0.002501	0.829	1.46	7.2
High	SQPPFLAAMVYELYEATNDK	[R].SQPPFLAAMVYELYEATNDK.[A]	1.38199e-05	0	2.259	1	2	2	F5GUD3	G5EG27 [210-229]; F5GUD3 [230-249]	0	2287.1	20	0	100	440100	440100	1	High	High	High	3	0.7895	0	1	1	1	763.038	1.46	0.00112	43.3576	0	7.144e-07	2.259	3.04	43.32
High	TLTSIETTK	[K].TLTSIETTK.[V]	0.010217	0	0.867	1	2	1	F5GUD3	G5EG27 [321-329]; F5GUD3 [341-349]	0	993.546	9	0	100	833435	833435	1	High	High	High	2	0.631	0	1	1	1	497.275	-3.16	-0.00157	12.6643	0	0.001468	0.867	1.87	12.63
High	TLTSIETTK	[K].TLTSIETTK.[V]	0.028196	0	0.686	1	2	1	F5GUD3	G5EG27 [321-329]; F5GUD3 [341-349]	0	993.546	9	0	100	856964	856964	1	High	High	High	2	0.6096	0	1	1	1	497.275	-3.48	-0.00173	12.4765	0	0.004969	0.686	1.87	12.47
High	TLTSIETTK	[K].TLTSIETTK.[V]	0.0160777	0	0.768	1	2	1	F5GUD3	G5EG27 [321-329]; F5GUD3 [341-349]	0	993.546	9	0	100	565330	565330	1	High	High	High	2	0.5916	0	1	1	1	497.276	-2.08	-0.00103	12.628	0	0.002587	0.768	1.91	12.62
High	VYYLQR	[R].VYYLQR.[S]	0.058159	0.0024165	0.432	1	2	1	F5GUD3	G5EG27 [204-209]; F5GUD3 [224-229]	0	841.457	6	0	100	1.72275e+06	1.72275e+06	1	High	High	High	2	0.1	0	1	1	1	421.232	-0.39	-0.00016	14.3631	0.001816	0.04542	0.432	1.2	14.39
High	VYYLQR	[R].VYYLQR.[S]	0.147775	0.00214083	0.288	1	2	1	F5GUD3	G5EG27 [204-209]; F5GUD3 [224-229]	0	841.457	6	0	100	533394	533394	1	High	High	High	2	0.2721	0	1	1	1	421.232	-0.93	-0.00039	14.6696	0.00105	0.05097	0.288	1.36	14.68
