## Supplemental Tables for "A trehalase-derived MAMP triggers LecRK-V-mediated immune responses in Arabidopsis": Table S10.xlsx

### Sheet: region
				RILs
Gene	SNP	Col	Cvi	202	140	345	197	198	245	254	296	306	311	323	326	329	431	492	51	292	479	490	284	101
AT3G55840 (c3_20729)	p.Ser222Ile/c.665G>T	G	T	G	T	G	G	G	G	G	G	G	G	G	G	G	G	G	T	T	T	T	T	T
AT3G58300	p.Met85Leu/c.253A>T	A	T	A	T	A	T	T	T	T	T	T	T	T	T	T	T	T	A	A	A	A	T	T
AT3G58390	p.Tyr65Asp/c.193T>G	T	G	T	G	T	n.a	n.a	n.a	n.a	n.a	n.a	n.a	n.a	n.a	n.a	n.a	n.a	n.a	n.a	n.a	n.a	n.a	G
AT3G58770	p.Tyr661Tyr/c.1983T>C	T	C	T	C	T	n.a	n.a	n.a	n.a	n.a	n.a	n.a	n.a	n.a	n.a	n.a	n.a	n.a	n.a	n.a	n.a	n.a	C
AT3G59490	p.Ile205Val/c.613A>G	A	G	A	G	G	n.a	n.a	n.a	n.a	n.a	n.a	n.a	n.a	n.a	n.a	n.a	n.a	n.a	n.a	n.a	n.a	n.a	A
AT3G59610	p.Asn160Lys/c.480T>A	T	A	T	A	A	n.a	n.a	n.a	n.a	n.a	n.a	n.a	n.a	n.a	n.a	n.a	n.a	n.a	n.a	n.a	n.a	T	T
AT3G59680	p.Met116Val/c.346A>G	A	G	A	G	G	n.a	n.a	n.a	n.a	n.a	n.a	n.a	n.a	n.a	n.a	n.a	n.a	n.a	n.a	n.a	n.a	n.a	n.a
AT3G59690	p.Asp89Asn/c.265G>A	G	A	A	A	A	n.a	n.a	n.a	n.a	n.a	n.a	n.a	n.a	n.a	n.a	n.a	n.a	n.a	n.a	n.a	n.a	n.a	n.a
AT3G59750	p.Thr380Met/c.1139C>T	C	T	T	T	T	n.a	n.a	n.a	n.a	n.a	n.a	n.a	n.a	n.a	n.a	n.a	n.a	n.a	n.a	n.a	n.a	C	C
AT3G59770	p.Met988Ile/c.2964G>A	G	A	A	A	A	n.a	n.a	n.a	n.a	n.a	n.a	n.a	n.a	n.a	n.a	n.a	n.a	n.a	n.a	n.a	n.a	G	G
AT3G59850	p.Phe42Leu/c.126T>A	T	A	A	A	A	A	A	A	A	A	A	A	A	A	A	A	A	T	T	T	T	T	T
AT3G59880	p.Arg114Ile/c.341G>T	G	T	T	T	T	n.a	n.a	n.a	n.a	n.a	n.a	n.a	n.a	n.a	n.a	n.a	n.a	n.a	n.a	n.a	n.a	T	T
AT3G59900	p.Arg23Gly/c.67C>G	C	G	G	C	G	n.a	n.a	n.a	n.a	n.a	n.a	n.a	n.a	n.a	n.a	n.a	n.a	n.a	n.a	n.a	n.a	n.a	n.a
AT3G59920 (c3_22147)	p.Thr423Thr/c.1269C>T	C	T	T	C	T	T	T	T	T	T	T	T	T	T	T	T	T	C	C	C	C	C	C
	Root color after TreMi31 treatment	Brown	White	White	White	White	White	White	White	White	White	White	White	White	White	White	White	White	Brown	Brown	Brown	Brown	Brown	Brown
	n.a: not analyzed
