## Supplemental Tables for "A trehalase-derived MAMP triggers LecRK-V-mediated immune responses in Arabidopsis": Table S11.xlsx

### Sheet: List of genes
Gene ID	Annotation	Mutant line	Root pigmentation after TreRKN31 treatment
AT3G59680	Serine/Threonine-kinase	SALK_076542C	brown
AT3G59690	IQD13 (IQ-domain 13); calmodulin binding	SALK_149422C	brown
AT3G59695	Noncoding RNA	SAIL_592_G01	not tested
AT3G59700	LECRK (LECTIN-RECEPTOR KINASE), LecRK-V.5	SALK_133163C	very weakly brown
AT3G59710	short-chain dehydrogenase/reductase (SDR) family protein	SALK_004973	brown
AT3G59720	Transposable element gene	SALK_009255C	brown
AT3G59730	LECRK (LECTIN-RECEPTOR KINASE), LecRK-V.6	SALK_009623C	brown
AT3G59740	LECRK (LECTIN-RECEPTOR KINASE), LecRK-V.7	SALK_209200C	brown
AT3G59750	LECRK (LECTIN-RECEPTOR KINASE), LecRK-V.8	SALK_202952C	brown
AT3G59760	OASC (O-ACETYLSERINE (THIOL) LYASE ISOFORM C); ATP binding / cysteine synthase	CS865987	not tested
AT3G59765	other RNA	SALK_104052C	brown
AT3G59770	SAC9; inositol or phosphatidylinositol phosphatase	SALK_058870C	brown
AT3G59780	unknown protein	SALK_206568C	brown
AT3G59790	ATMPK10; MAP kinase/ kinase	SALK_039102C	brown
AT3G59800	stress response protein	SALK_063914C, SALK_204632C	brown
AT3G59810	small nuclear ribonucleoprotein F, putative / U6 snRNA-associated Sm-like protein, putative / Sm protein F, putative	SALK_106152C	brown
AT3G59820	calcium-binding mitochondrial protein-related	SALK_067558C	brown
AT3G59830	Integrin-linked protein kinase family	SALK_207324C, SALK_127136C	brown
AT3G59840	allyl alcohol dehydrogenase-like protein	SALK_123073	brown
AT3G59845	NADP-dependent oxidoreductase, putative	SALK_204352C	brown
AT3G59850	polygalacturonase, putative / pectinase, putative	SALK_070321C	brown
AT3G59860	Transposable element gene	SALK_113060C	brown
AT3G59870	hypothetical protein	SAIL_410_B09, SAIL_866_D10, CS865909,	not tested
AT3G59880	hypothetical protein	SALK_058197C	brown
AT3G59884	MIR827A (MICRORNA827A); miRNA	SALK_093404	brown
AT3G59890	dihydrodipicolinate reductase family protein	SALK_038632C	brown
AT3G59900	ARGOS (AUXIN-REGULATED GENE INVOLVED IN ORGAN SIZE)	SALK_105295C	brown
