## Supplemental Tables for "A trehalase-derived MAMP triggers LecRK-V-mediated immune responses in Arabidopsis": Table S13.xlsx

### Sheet: Sheet1
	Primers that were used in this paper.
	Gene name	Accession	Direction	Sequence
	for RT-qPCR of U-box	AT5G15400	FW	TGCGCTGCCAGATAATACACTATT
			RV	TGCTGCCCAACATCAGGTT
	for RT-qPCR3 of LECRK-V.5	LecRK-V.5 (AT3G59700)	FW	GGAATTACTACTACTTGATGTGAATACATCGA
			RV	GTGGGAGACAAAAGAAGAGTCGGT
	for RT-qPCR of LECRK-V.6	LecRK-V.6 (AT3G59730)	FW	ACAACTCCCATGGCACATAT
			RV	CGTGGTGTTCGTTAAAACCA
	for RT-qPCR of pLecRK-V.5:LECRK-V.5-3xHA	LecRK-V.5 (AT3G59700)	FW	TCGCACCAGAGTTTCTAAGAACAGGAAGAGCA
			RV	GCATAGTCCGGGACGTCATAGGGATAGC
	for RT-qPCR of CYP71A12	AT2G30750	FW	GATTATCACCTCGGTTCCT
			RV	CCACTAATACTTCCCAGATTA
	for RT-qPCR3 of 5' region of LECRK-V.5 (shown in Extended Fig.7)	LecRK-V.5 (AT3G59700)	FW	ATGTCTCGTGAACTTATTATTCTCTGCC	FW2 in Fig. S18
			RV	GAAAGATGAGATGACACCTGTCGATGAG	RV2 in Fig. S18
	for genotyping SALK T-DNA	LBb1.3	BP	ATTTTGCCGATTTCGGAAC	T-DNA sepcific primer1 in Fig. S18
	for genotyping SALK_133163C and GK_623G01	LecRK-V.5 (AT3G59700)	RP	GAATTGGATGGCTTGGGTATGCGGTA	FW1 in Fig. S18
			LP	CATCTTCATAGCAAACAAAGAATCAGTGGT	RV1 in Fig. S18
	for genotyping SALK_009623C	LecRK-V.6 (AT3G59730)	RP	CACATTATATTGGCTTGATCATATTCATACAG
			LP	CTTTATCAAGATGAGGAGTTTGCTTGGAGTAG
	for genotyping SALK_209200C	LecRK-V.7 (AT3G59740)	RP	GCTTTACGACTTGATCTAGCTCATGTGC	T-DNA sepcific primer2 in Fig. S18
			LP	AACCTAATCCGTCGAACATTACGGAGC
	for genotyping SALK_202952C	LecRK-V.8 (AT3G59750)	RP	CTTGGTTTAGGCCCCATGTGTGTG
			LP	GCAGAAAATACAAAACATATTATATGTTGAGTCC
	for genotyping GABI-Kat lines	GABI-Kat T-DNA primer 8474	BP	ATAATAACGCTGCGGACATCTACATTTT
	CRISPR line construction for lecrk-V.567-d and lecrk-V.8/lecrk-V.56-d	LecRK-V.5 (AT3G59700)	FW	GTCGAAGTAGTGATTGGTATACTAAGCTCCAATCTGTTTTAGAGCTAGAAATAGCAAG
	CRISPR line construction for lecrk-V.567-d,	LecRK-V.7 (AT3G59740)	RV	TTCTAGCTCTAAAACGGTCGATCGGAGCACTCTATcAATCACTACTTCGACTCTAGCTG
	CRISPR line construction for lecrk-V.8/lecrk-V.56-d	LecRK-V.6 (AT3G59730)	RV	TTCTAGCTCTAAAACACGGTTGATAGACTGCTTCAcAATCACTACTTCGACTCTAGCTG
	CRISPR line construction for lecrk-V.5-3/lecrk-V.78-d	LecRK-V.8 (AT3G59750)	RV	TTCTAGCTCTAAAACACATGGGAGTTCATCGTAGTCAATCACTACTTCGACTCTAGCTG
	CRISPR line construction for lecrk-V.5-3/lecrk-V.78-d	LecRK-V.7 (AT3G59740)	FW	GTCGAAGTAGTGATTGATAGAGTGCTCCGATCGACCGTTTTAGAGCTAGAAATAGCAAG
	For cloning into epiGreenB5(3xHA)	LecRK-V.5 (AT3G59700)	FW	AATTGGGTACGAATTCCCCAGTTGATTCTTCATTGATTTGTTTATC
			RV	GATAACTAGTGGATCCGCGGCCGTGGGAGACAAAAGAAG
	For cloning into pBin19g	LecRK-V.5 (AT3G59700)	FW	GACGGCCAGTGAATTCCCCAGT
			RV	GATAACTAGTGGATCCTTATGCGTAGTCTGGAACGTCATATGGATAGG
